# High performance of a GPU-accelerated variant calling tool in genome data analysis

**DOI:** 10.1101/2021.12.12.472266

**Authors:** Qian Zhang, Hao Liu, Fengxiao Bu

## Abstract

Rapid advances in next-generation sequencing (NGS) have facilitated ultralarge population and cohort studies that utilized whole-genome sequencing (WGS) to identify DNA variants that may impact gene function. Massive sequencing data require highly efficient bioinformatics tools to complete read alignment and variant calling as the fundamental analysis. Multiple software and hardware acceleration strategies have been developed to boost the analysis speed. This study comprehensively evaluated the germline variant calling of a GPU-based acceleration tool, BaseNumber, using WGS datasets from several sources, including gold-standard samples from the Genome in a Bottle (GIAB) project and the Golden Standard of China Genome (GSCG) project, resequenced GSCG samples, and 100 in-house samples from the China Deafness Genetics Consortium (CDGC) project. Sequencing data were analyzed on the GPU server using BaseNumber, the variant calling outputs of which were compared to the reference VCF or the results generated by the Burrows-Wheeler Aligner (BWA) + Genome Analysis Toolkit (GATK) pipeline on a generic CPU server. BaseNumber demonstrated high precision (99.32%) and recall (99.86%) rates in variant calls compared to the standard reference. The variant calling outputs of the BaseNumber and GATK pipelines were very similar, with a mean F1 of 99.69%. Additionally, BaseNumber took only 23 minutes on average to analyze a 48X WGS sample, which was 215.33 times shorter than the GATK workflow. The GPU-based BaseNumber provides a highly accurate and ultrafast variant calling capability, significantly improving the WGS analysis efficiency and facilitating time-sensitive tests, such as clinical WGS genetic diagnosis, and sheds light on the GPU-based acceleration of other omics data analyses.
