## Supplementary material for "High performance of a GPU-accelerated variant calling tool in genome data analysis": Detailed information of the testing samples

### Sheet: Sheet1
Sample ID	Sample ID	Category	Sequencing Platforms	Sequencing Facilities	Base(G)	Testing Date
AH-140-jie	CDGC_1	CDGC	Illumina_Hiseq_X_ten	Facility1	147.5	20170202
BY-BJ-766	CDGC_2	CDGC	Illumina_Nova	Facility1	140.5	20181216
BY-BJ-766-1	CDGC_3	CDGC	Illumina_Nova	Facility1	180.9	20181216
case-0830	CDGC_4	CDGC	Illumina_Nova	Facility1	137.7	20181216
case-0830-2	CDGC_5	CDGC	Illumina_Nova	Facility1	152	20181216
case-0830-3	CDGC_6	CDGC	Illumina_Nova	Facility1	127.5	20181216
case-0830-biaodi	CDGC_7	CDGC	Illumina_Nova	Facility1	136.8	20181216
case-0830-erdi	CDGC_8	CDGC	Illumina_Nova	Facility1	133.9	20181216
case-0830-zi	CDGC_9	CDGC	Illumina_Nova	Facility1	162	20181216
ChongQ-051	CDGC_10	CDGC	Illumina_Nova	Facility1	139.8	20181216
ChongQ-086	CDGC_11	CDGC	Illumina_Nova	Facility1	135.8	20181216
ChongQ-315	CDGC_12	CDGC	Illumina_Hiseq_X_ten	Facility1	151.4	20180426
Chuan-056-2	CDGC_13	CDGC	Illumina_Nova	Facility1	132.1	20181216
Chuan-447-2	CDGC_14	CDGC	Illumina_Hiseq_X_ten	Facility1	125.3	20170202
Chuan-653	CDGC_15	CDGC	Illumina_Nova	Facility1	144.6	20181216
Chuan-653-mei	CDGC_16	CDGC	Illumina_Nova	Facility1	137	20181216
Chuan-750	CDGC_17	CDGC	Illumina_Nova	Facility1	148.8	20181216
Chuan-846	CDGC_18	CDGC	Illumina_Nova	Facility1	136.4	20181216
Cntl-0544	CDGC_19	CDGC	Illumina_Nova	Facility1	136.1	20181216
Cntl-1430	CDGC_20	CDGC	Illumina_Nova	Facility1	147.1	20181216
Cntl-1511	CDGC_21	CDGC	Illumina_Nova	Facility1	128.8	20181216
Cntl-2874	CDGC_22	CDGC	Illumina_Nova	Facility1	164.2	20181216
Cntl-2949	CDGC_23	CDGC	Illumina_Nova	Facility1	125.7	20181216
Cntl-2989	CDGC_24	CDGC	Illumina_Nova	Facility1	137.9	20181216
Cntl-2993	CDGC_25	CDGC	Illumina_Nova	Facility1	157.9	20181216
Cntl-2995	CDGC_26	CDGC	Illumina_Nova	Facility1	164.2	20181216
Cntl-3179	CDGC_27	CDGC	Illumina_Nova	Facility1	155.6	20181216
Cntl-3185	CDGC_28	CDGC	Illumina_Nova	Facility1	136.6	20181216
Cntl-3209	CDGC_29	CDGC	Illumina_Nova	Facility1	150	20181216
Cntl-3295	CDGC_30	CDGC	Illumina_Nova	Facility1	122.1	20181216
Cntl-3342	CDGC_31	CDGC	Illumina_Nova	Facility1	134.2	20181216
Cntl-3443	CDGC_32	CDGC	Illumina_Nova	Facility1	127.9	20181216
Cntl-3478	CDGC_33	CDGC	Illumina_Nova	Facility1	155	20181216
Cntl-3506	CDGC_34	CDGC	Illumina_Nova	Facility1	138.2	20181216
Cntl-3547	CDGC_35	CDGC	Illumina_Nova	Facility1	132.8	20181216
Cntl-3549	CDGC_36	CDGC	Illumina_Nova	Facility1	123.5	20181216
Cntl-3666	CDGC_37	CDGC	Illumina_Nova	Facility1	155.5	20181216
Gan-033	CDGC_38	CDGC	Illumina_Nova	Facility1	135.7	20181216
Gan-451	CDGC_39	CDGC	Illumina_Hiseq_X_ten	Facility1	136.2	20170907
Gan-489	CDGC_40	CDGC	Illumina_Hiseq_X_ten	Facility1	131.6	20170202
Gan-489	CDGC_41	CDGC	Illumina_Hiseq_X_ten	Facility1	139.6	20170201
Gan-489	CDGC_42	CDGC	Illumina_Hiseq_X_ten	Facility3	144.2	20161225
Gan-489	CDGC_43	CDGC	Illumina_Hiseq_X_ten	Facility3	133.4	20161225
Gan-489-3	CDGC_44	CDGC	Illumina_Hiseq_X_ten	Facility1	131.4	20170202
Gan-489-3	CDGC_45	CDGC	Illumina_Hiseq_X_ten	Facility1	142.3	20170201
Gan-489-3	CDGC_46	CDGC	Illumina_Hiseq_X_ten	Facility3	113.9	20161225
Gan-489-3	CDGC_47	CDGC	Illumina_Hiseq_X_ten	Facility3	127.5	20161225
Gan-489-3-r	CDGC_48	CDGC	Illumina_Hiseq_X_ten	Facility1	130.4	20170201
GDong-020	CDGC_49	CDGC	Illumina_Hiseq_X_ten	Facility3	124	20170819
GDong-161	CDGC_50	CDGC	Illumina_Hiseq_X_ten	Facility3	123.3	20170819
GDong-188	CDGC_51	CDGC	Illumina_Nova	Facility1	131.9	20181216
GDong-248	CDGC_52	CDGC	Illumina_Hiseq_X_ten	Facility3	126.7	20170819
GDong-299	CDGC_53	CDGC	Illumina_Hiseq_X_ten	Facility3	116.9	20170819
GDong-449	CDGC_54	CDGC	Illumina_Nova	Facility1	128.4	20181216
GDong-457	CDGC_55	CDGC	Illumina_Nova	Facility1	147	20181216
GDong-457-jie	CDGC_56	CDGC	Illumina_Nova	Facility1	132.1	20181216
GuiZ-187	CDGC_57	CDGC	Illumina_Nova	Facility1	136.3	20181216
GuiZ-187-di	CDGC_58	CDGC	Illumina_Nova	Facility1	146.6	20181216
GX-0118	CDGC_59	CDGC	Illumina_Nova	Facility1	161.1	20181216
GX-0130	CDGC_60	CDGC	Illumina_Nova	Facility1	168.8	20181216
GX-0130-2	CDGC_61	CDGC	Illumina_Nova	Facility1	157	20181216
GX-0141	CDGC_62	CDGC	Illumina_Nova	Facility1	139.2	20181216
GYF-6512405	CDGC_63	CDGC	Illumina_Hiseq_X_ten	Facility1	154.9	20180426
HeB-168	CDGC_64	CDGC	Illumina_Nova	Facility1	143.8	20181216
HeB-193	CDGC_65	CDGC	Illumina_Nova	Facility1	125	20181216
HeB-193-2	CDGC_66	CDGC	Illumina_Nova	Facility1	130.7	20181216
HeB-193-3	CDGC_67	CDGC	Illumina_Nova	Facility1	141.4	20181216
HeB-193-3-zi	CDGC_68	CDGC	Illumina_Nova	Facility1	166.4	20181216
HeB-193-4	CDGC_69	CDGC	Illumina_Nova	Facility1	149.4	20181216
HeB-193-ge	CDGC_70	CDGC	Illumina_Nova	Facility1	146.3	20181216
HeB-193-lao	CDGC_71	CDGC	Illumina_Nova	Facility1	130.2	20181216
HeN-277	CDGC_72	CDGC	Illumina_Hiseq_X_ten	Facility3	122	20170819
HeN-330	CDGC_73	CDGC	Illumina_Hiseq_X_ten	Facility3	127	20170819
HeN-426	CDGC_74	CDGC	Illumina_Hiseq_X_ten	Facility3	126	20170819
HeN-495	CDGC_75	CDGC	Illumina_Hiseq_X_ten	Facility3	119.5	20170819
HLJ-062	CDGC_76	CDGC	Illumina_Hiseq_X_ten	Facility5	141.5	20180417
HLJ-062-1	CDGC_77	CDGC	Illumina_Hiseq_X_ten	Facility5	137.2	20180417
HLJ-062-2	CDGC_78	CDGC	Illumina_Hiseq_X_ten	Facility5	137.3	20180417
HLJ-065	CDGC_79	CDGC	Illumina_Nova	Facility7	342.9	20200729
HLJ-065-1	CDGC_80	CDGC	Illumina_Nova	Facility7	190.4	20200729
HLJ-065-2	CDGC_81	CDGC	Illumina_Nova	Facility7	259.6	20200729
HLJ-098	CDGC_82	CDGC	Illumina_Hiseq_X_ten	Facility1	131.2	20170907
HuB-412	CDGC_83	CDGC	Illumina_Hiseq_X_ten	Facility1	127.2	20170907
HuN-017	CDGC_84	CDGC	Illumina_Hiseq_X_ten	Facility1	132.8	20170907
HuN-030	CDGC_85	CDGC	Illumina_Hiseq_X_ten	Facility1	130	20170907
HuN-388	CDGC_86	CDGC	Illumina_Hiseq_X_ten	Facility1	132.7	20170907
LiaoN-025	CDGC_87	CDGC	Illumina_Hiseq_X_ten	Facility1	132.2	20170907
SD-JN-110	CDGC_88	CDGC	Illumina_Hiseq_X_ten	Facility1	135.5	20170907
YSW00747A00	CDGC_89	CDGC	Illumina_Nova	Facility1	93.1	20200910
YSW00747A01	CDGC_90	CDGC	Illumina_Nova	Facility1	107.5	20200910
YSW00747A02	CDGC_91	CDGC	Illumina_Nova	Facility1	93	20200910
YSW00843A00	CDGC_92	CDGC	Illumina_Nova	Facility7	239.4	20200729
YSW00843A01	CDGC_93	CDGC	Illumina_Nova	Facility7	256	20200729
YSW00843A02	CDGC_94	CDGC	Illumina_Nova	Facility7	353.9	20200729
YSW00846A00	CDGC_95	CDGC	Illumina_Nova	Facility7	256.9	20200729
YSW00846A01	CDGC_96	CDGC	Illumina_Nova	Facility7	137	20200729
YSW00846A02	CDGC_97	CDGC	Illumina_Nova	Facility7	217.1	20200729
YSW00891A00	CDGC_98	CDGC	Illumina_Nova	Facility1	107.7	20200910
YSW00891A01	CDGC_99	CDGC	Illumina_Nova	Facility1	107.3	20200910
YSW00891A02	CDGC_100	CDGC	Illumina_Nova	Facility1	115.3	20200910
HG001	HG001	GIAB	Illumina_HiSeq	N/A	917.3	N/A
HG002	HG002	GIAB	Illumina_HiSeq	N/A	928	N/A
HG003	HG003	GIAB	Illumina_HiSeq	N/A	949	N/A
HG004	HG004	GIAB	Illumina_HiSeq	N/A	1064.8	N/A
HG005	HG005	GIAB	Illumina_HiSeq	N/A	624.5	N/A
HG006	HG006	GIAB	Illumina_HiSeq	N/A	350.4	N/A
HG007	HG007	GIAB	Illumina_HiSeq	N/A	356	N/A
D5	D5	GSCG	MGISEQ-2000	Facility8	432.5	20200821
D6	D6	GSCG	MGISEQ-2000	Facility8	434.8	20200821
F7	F7	GSCG	MGISEQ-2000	Facility8	433.8	20200821
M8	M8	GSCG	MGISEQ-2000	Facility8	439.5	20200821
D5	D5_1	Retested_GSCG	DNBSEQ-T7	Facility1	101.3	20200914
D5	D5_2	Retested_GSCG	Illumina_Nova	Facility1	121.6	20200910
D5	D5_3	Retested_GSCG	DNBSEQ-T7	Facility6	126.9	20200903
D5	D5_4	Retested_GSCG	Illumina_Nova	Facility7	184.2	20200911
D5	D5_5	Retested_GSCG	Illumina_Nova	Facility7	138.9	20200930
D5	D5_6	Retested_GSCG	DNBSEQ-T7	Facility7	132.2	20201102
D6	D6_1	Retested_GSCG	DNBSEQ-T7	Facility1	104.9	20200914
D6	D6_2	Retested_GSCG	Illumina_Nova	Facility1	115.1	20200910
D6	D6_3	Retested_GSCG	DNBSEQ-T7	Facility6	113	20200903
D6	D6_4	Retested_GSCG	Illumina_Nova	Facility7	179	20200911
D6	D6_5	Retested_GSCG	Illumina_Nova	Facility7	181.7	20200930
D6	D6_6	Retested_GSCG	DNBSEQ-T7	Facility7	131.8	20201102
F7	F7_1	Retested_GSCG	DNBSEQ-T7	Facility1	111.7	20200914
F7	F7_2	Retested_GSCG	Illumina_Nova	Facility1	111.2	20200910
F7	F7_3	Retested_GSCG	DNBSEQ-T7	Facility6	125.5	20200903
F7	F7_4	Retested_GSCG	Illumina_Nova	Facility7	214.1	20200911
F7	F7_5	Retested_GSCG	Illumina_Nova	Facility7	146.9	20200930
F7	F7_6	Retested_GSCG	DNBSEQ-T7	Facility7	131.3	20201102
M8	M8_1	Retested_GSCG	DNBSEQ-T7	Facility1	103.4	20200914
M8	M8_2	Retested_GSCG	Illumina_Nova	Facility1	128.6	20200910
M8	M8_3	Retested_GSCG	DNBSEQ-T7	Facility6	114.9	20200903
M8	M8_4	Retested_GSCG	Illumina_Nova	Facility7	177.1	20200911
M8	M8_5	Retested_GSCG	Illumina_Nova	Facility7	152.5	20200930
M8	M8_6	Retested_GSCG	DNBSEQ-T7	Facility7	132.4	20201102
