## Supplementary material for "High performance of a GPU-accelerated variant calling tool in genome data analysis": Recall, precision, and F1 scores of BaseNumber in the Retested_GSCG and GIAB samples

### Sheet: Sheet1
Sample Name	Catogery	Sequencing Platforms	INDEL			SNP			TOTAL
			Recall	Precision	F1_Score	Recall	Precision	F1_Score	Recall	precision	F1_Score
D5_1	Retested_GSCG	DNBSEQ-T7	0.994604	0.991416	0.993007	0.998771	0.995379	0.997072	0.998522	0.995142	0.996829
D5_2	Retested_GSCG	Illumina_Nova	0.999516	0.988269	0.993861	0.99986	0.995109	0.997479	0.999839	0.994698	0.997262
D5_3	Retested_GSCG	DNBSEQ-T7	0.991983	0.989703	0.990842	0.998748	0.995162	0.996952	0.998345	0.994837	0.996588
D5_4	Retested_GSCG	Illumina_Nova	0.994874	0.982376	0.988586	0.999143	0.991207	0.995159	0.998888	0.990677	0.994765
D5_5	Retested_GSCG	Illumina_Nova	0.997736	0.983297	0.990464	0.999658	0.991158	0.99539	0.999542	0.990686	0.995094
D5_6	Retested_GSCG	DNBSEQ-T7	0.991258	0.990428	0.990843	0.998627	0.995355	0.996988	0.998187	0.995061	0.996622
D6_1	Retested_GSCG	DNBSEQ-T7	0.994487	0.991204	0.992843	0.998706	0.995447	0.997074	0.998454	0.995194	0.996821
D6_2	Retested_GSCG	Illumina_Nova	0.999272	0.989933	0.994581	0.999783	0.995528	0.997651	0.999752	0.995193	0.997467
D6_3	Retested_GSCG	DNBSEQ-T7	0.990353	0.988821	0.989586	0.998342	0.994666	0.9965	0.997865	0.994318	0.996088
D6_4	Retested_GSCG	Illumina_Nova	0.995351	0.982152	0.988708	0.999479	0.991308	0.995377	0.999233	0.990759	0.994978
D6_5	Retested_GSCG	Illumina_Nova	0.996276	0.982743	0.989464	0.999505	0.99106	0.995265	0.999312	0.990561	0.994918
D6_6	Retested_GSCG	DNBSEQ-T7	0.990353	0.990564	0.990459	0.998258	0.995366	0.99681	0.997786	0.99508	0.996432
F7_1	Retested_GSCG	DNBSEQ-T7	0.990901	0.988532	0.989715	0.998385	0.99451	0.996443	0.997939	0.994154	0.996043
F7_2	Retested_GSCG	DNBSEQ-T7	0.994899	0.990766	0.992828	0.99875	0.994898	0.996821	0.99852	0.994652	0.996582
F7_3	Retested_GSCG	Illumina_Nova	0.999364	0.988002	0.993651	0.999812	0.994885	0.997342	0.999785	0.994472	0.997121
F7_4	Retested_GSCG	Illumina_Nova	0.994153	0.979467	0.986755	0.999068	0.989847	0.994436	0.998775	0.989225	0.993977
F7_5	Retested_GSCG	Illumina_Nova	0.996995	0.980248	0.98855	0.999548	0.989627	0.994562	0.999395	0.989064	0.994203
F7_6	Retested_GSCG	DNBSEQ-T7	0.991426	0.989954	0.99069	0.998634	0.995078	0.996853	0.998205	0.994773	0.996486
M8_1	Retested_GSCG	DNBSEQ-T7	0.994354	0.991279	0.992814	0.998656	0.995411	0.997031	0.9984	0.995164	0.996779
M8_2	Retested_GSCG	Illumina_Nova	0.999582	0.988962	0.994244	0.999878	0.995459	0.997663	0.99986	0.995069	0.997459
M8_3	Retested_GSCG	DNBSEQ-T7	0.991367	0.989642	0.990504	0.998695	0.994986	0.996837	0.998258	0.994667	0.996459
M8_4	Retested_GSCG	Illumina_Nova	0.996098	0.982505	0.989255	0.999391	0.991443	0.995401	0.999194	0.990907	0.995033
M8_5	Retested_GSCG	Illumina_Nova	0.997968	0.982952	0.990403	0.999638	0.991276	0.995439	0.999538	0.990777	0.995138
M8_6	Retested_GSCG	DNBSEQ-T7	0.990682	0.990739	0.990711	0.998384	0.995379	0.996879	0.997925	0.995103	0.996512
HG001_30x	GIAB	Illumina_HiSeq	0.980895	0.98737	0.984122	0.99954	0.993861	0.996693	0.996804	0.992884	0.99484
HG002_30x	GIAB	Illumina_HiSeq	0.984322	0.989332	0.986821	0.999599	0.991392	0.995479	0.997509	0.991104	0.994296
HG003_30x	GIAB	Illumina_HiSeq	0.984005	0.989109	0.986551	0.999795	0.992024	0.995894	0.997677	0.991624	0.994642
HG004_30x	GIAB	Illumina_HiSeq	0.998159	0.99352	0.995834	0.999805	0.991733	0.995752	0.99958	0.991984	0.995767
HG005_30x	GIAB	Illumina_HiSeq	0.99208	0.991574	0.991827	0.998786	0.995345	0.997063	0.997968	0.994872	0.996418
HG006_30x	GIAB	Illumina_HiSeq	0.987676	0.989867	0.988771	0.999645	0.994074	0.996852	0.998237	0.993569	0.995897
HG007_30x	GIAB	Illumina_HiSeq	0.988028	0.990051	0.989039	0.99979	0.992413	0.996088	0.9984	0.992128	0.995254
