## Supplementary material for "High performance of a GPU-accelerated variant calling tool in genome data analysis": Correlation between the accuracy of BaseNumber and sequencing depth

### Sheet: Sheet1
Sample Name	Base(G)	INDEL			SNP			TOTAL
		Recall	Precision	F1_Score	Recall	Precision	F1_Score	Recall	precision	F1_Score
D5_Raw	432.5	0.998288	0.988688	0.993465	0.9995	0.99445	0.996969	0.999427	0.994104	0.996759
D5_120x	384	0.998095	0.988584	0.993317	0.999492	0.994499	0.996989	0.999409	0.994144	0.996769
D5_90x	288	0.997617	0.989104	0.993342	0.999456	0.994645	0.997045	0.999346	0.994313	0.996823
D5_60x	192	0.996467	0.98924	0.99284	0.999357	0.994858	0.997103	0.999184	0.994522	0.996848
D5_50x	160	0.995915	0.989791	0.992844	0.999263	0.994926	0.99709	0.999062	0.994619	0.996836
D5_40x	128	0.994796	0.990098	0.992442	0.999125	0.995062	0.99709	0.998866	0.994765	0.996812
D5_30x	96	0.99297	0.990362	0.991664	0.998771	0.995105	0.996934	0.998424	0.994821	0.996619
D5_20x	64	0.986247	0.990282	0.98826	0.996165	0.994767	0.995465	0.995572	0.9945	0.995036
D5_10x	32	0.932025	0.983732	0.957181	0.955022	0.989177	0.971799	0.953649	0.988857	0.970934
D6_Raw	434.8	0.998398	0.988711	0.993531	0.999395	0.994465	0.996924	0.999335	0.99412	0.99672
D6_120x	386.1	0.998216	0.988872	0.993522	0.999377	0.994573	0.996969	0.999307	0.994231	0.996763
D6_90x	289.6	0.997759	0.988984	0.993352	0.999339	0.994668	0.996998	0.999244	0.994327	0.99678
D6_60x	193	0.996838	0.989362	0.993086	0.999245	0.994806	0.997021	0.999101	0.99448	0.996785
D6_50x	160.9	0.996204	0.989637	0.992909	0.999182	0.994891	0.997032	0.999004	0.994577	0.996786
D6_40x	128.7	0.994924	0.989506	0.992208	0.999035	0.994966	0.996996	0.998789	0.994639	0.99671
D6_30x	96.5	0.993151	0.989862	0.991503	0.998637	0.995066	0.996848	0.99831	0.994755	0.996529
D6_20x	64.3	0.986869	0.98955	0.988207	0.996025	0.994261	0.995142	0.995479	0.993981	0.994729
D6_10x	32.2	0.932118	0.982255	0.95653	0.954965	0.98784	0.971124	0.953602	0.987512	0.970261
D7_Raw	433.8	0.998529	0.987931	0.993201	0.99951	0.994117	0.996807	0.999451	0.993747	0.996591
D7_120x	385.2	0.99835	0.987975	0.993135	0.999504	0.994165	0.996827	0.999435	0.993794	0.996606
D7_90x	288.9	0.997925	0.988319	0.993099	0.999457	0.994293	0.996868	0.999365	0.993936	0.996643
D7_60x	192.6	0.996932	0.988884	0.992892	0.999372	0.994544	0.996952	0.999227	0.994205	0.99671
D7_50x	160.5	0.996438	0.98909	0.992751	0.99931	0.994614	0.996956	0.999138	0.994284	0.996705
D7_40x	128.4	0.995445	0.989271	0.992348	0.999172	0.994782	0.996972	0.998949	0.994453	0.996696
D7_30x	96.3	0.993438	0.989824	0.991628	0.998761	0.994849	0.996801	0.998444	0.994549	0.996493
D7_20x	64.2	0.987481	0.989378	0.988428	0.996074	0.99459	0.995331	0.995562	0.99428	0.99492
D7_10x	32.1	0.933284	0.983121	0.957554	0.955531	0.989593	0.972263	0.954206	0.989213	0.971394
D8_raw	439.5	0.998626	0.989187	0.993884	0.999492	0.994725	0.997103	0.99944	0.994394	0.99691
D8_120x	390.3	0.998485	0.98914	0.99379	0.999477	0.994754	0.99711	0.999418	0.994417	0.996911
D8_90x	292.7	0.998146	0.9893	0.993703	0.999446	0.994938	0.997187	0.999368	0.9946	0.996978
D8_60x	195.2	0.997185	0.989854	0.993506	0.999328	0.994939	0.997128	0.9992	0.994635	0.996912
D8_50x	162.6	0.996276	0.989886	0.993071	0.999275	0.995107	0.997187	0.999096	0.994795	0.996941
D8_40x	130.1	0.995508	0.990305	0.9929	0.999118	0.9952	0.997155	0.998903	0.994908	0.996901
D8_30x	97.6	0.993685	0.990148	0.991914	0.998776	0.995198	0.996984	0.998473	0.994897	0.996682
D8_20x	65	0.987883	0.989066	0.988474	0.996329	0.994254	0.99529	0.995826	0.993946	0.994885
D8_10x	32.5	0.935392	0.979887	0.957123	0.95742	0.987406	0.972182	0.956108	0.986964	0.971291
HG001_300x	917.3	0.998919	0.992775	0.995837	0.999818	0.991043	0.995411	0.999691	0.991296	0.995476
HG001_180x	550.4	0.998923	0.993366	0.996137	0.999805	0.991733	0.995752	0.99968	0.991971	0.99581
HG001_150x	458.7	0.998721	0.993372	0.996039	0.999795	0.992024	0.995894	0.999643	0.99222	0.995918
HG001_120x	366.9	0.998526	0.993374	0.995944	0.99979	0.992413	0.996088	0.999611	0.992553	0.99607
HG001_90x	275.2	0.998012	0.993648	0.995825	0.999766	0.992929	0.996336	0.999518	0.993034	0.996266
HG001_60x	183.5	0.996006	0.993035	0.994518	0.999708	0.993772	0.996731	0.999185	0.993664	0.996417
HG001_50x	152.3	0.994134	0.992454	0.993293	0.999645	0.994074	0.996852	0.998868	0.993837	0.996346
HG001_40x	122	0.989877	0.990639	0.990258	0.999505	0.994465	0.996979	0.998147	0.993908	0.996023
HG001_30x	91.7	0.980895	0.98737	0.984122	0.998915	0.99484	0.996874	0.996374	0.993758	0.995064
HG001_20x	60.5	0.950559	0.976826	0.963514	0.994083	0.994524	0.994304	0.987946	0.992005	0.989971
HG001_10x	30.3	0.818517	0.93996	0.875045	0.933303	0.985177	0.958539	0.917118	0.979113	0.947102
