## Supplementary material for "High performance of a GPU-accelerated variant calling tool in genome data analysis": MD5 values of BaseNumber output files from three rounds of analysis

### Sheet: Sheet1
Sample	Sample ID	BAM1	BAM2	BAM3	GVCF1	GVCF2	GVCF3	VCF1	VCF2	VCF3
AH-140-jie	CDGC_1	d4bdd238e7eea23a3861cc4360db2eeb	d4bdd238e7eea23a3861cc4360db2eeb	d4bdd238e7eea23a3861cc4360db2eeb	76a1344c092c9af3882ac72e942fa067	76a1344c092c9af3882ac72e942fa067	76a1344c092c9af3882ac72e942fa067	d0865155bbf5b78b4e72fbb1bd54cd6b	d0865155bbf5b78b4e72fbb1bd54cd6b	d0865155bbf5b78b4e72fbb1bd54cd6b
BY-BJ-766	CDGC_2	64ae13873da065ea8f581c49df475f11	64ae13873da065ea8f581c49df475f11	64ae13873da065ea8f581c49df475f11	799c281e8f05dc326d9d374e5faf0fe6	799c281e8f05dc326d9d374e5faf0fe6	799c281e8f05dc326d9d374e5faf0fe6	327e95d9432813bb93d1e1101d474a81	327e95d9432813bb93d1e1101d474a81	327e95d9432813bb93d1e1101d474a81
BY-BJ-766-1	CDGC_3	8fc55e803fb55d9941859c811242cfd0	8fc55e803fb55d9941859c811242cfd0	8fc55e803fb55d9941859c811242cfd0	75929008a97df68f383b80bfb3c784ab	75929008a97df68f383b80bfb3c784ab	75929008a97df68f383b80bfb3c784ab	e26ce35437d8ef040e0991d9b552fed1	e26ce35437d8ef040e0991d9b552fed1	e26ce35437d8ef040e0991d9b552fed1
case-0830	CDGC_4	c5a0fedd5af2783c9a33181750d5c8f1	c5a0fedd5af2783c9a33181750d5c8f1	c5a0fedd5af2783c9a33181750d5c8f1	5891c9fc0d5c579575f586ded0460dd2	5891c9fc0d5c579575f586ded0460dd2	5891c9fc0d5c579575f586ded0460dd2	83fd5b494c2b6437d335ac7f39b92347	83fd5b494c2b6437d335ac7f39b92347	83fd5b494c2b6437d335ac7f39b92347
case-0830-2	CDGC_5	567754c2f44cf4c7d0c736c9c86b008e	567754c2f44cf4c7d0c736c9c86b008e	567754c2f44cf4c7d0c736c9c86b008e	7f1182f444d859da9850c35055250e18	7f1182f444d859da9850c35055250e18	7f1182f444d859da9850c35055250e18	bfdad40d5b335f72e1fd81d44d667e61	bfdad40d5b335f72e1fd81d44d667e61	bfdad40d5b335f72e1fd81d44d667e61
case-0830-3	CDGC_6	9f067aed8b0e730989265b1e4070122b	9f067aed8b0e730989265b1e4070122b	9f067aed8b0e730989265b1e4070122b	6b7bfaba2815e478424993c3ea3902f6	6b7bfaba2815e478424993c3ea3902f6	6b7bfaba2815e478424993c3ea3902f6	3449e7293db1bbecc59ab9c9303dee1f	3449e7293db1bbecc59ab9c9303dee1f	3449e7293db1bbecc59ab9c9303dee1f
case-0830-biaodi	CDGC_7	79e1195cfc94bdeebcbd6c02bf35bf86	79e1195cfc94bdeebcbd6c02bf35bf86	79e1195cfc94bdeebcbd6c02bf35bf86	420e1d16b64d640d38b09e40c2c7ec43	420e1d16b64d640d38b09e40c2c7ec43	420e1d16b64d640d38b09e40c2c7ec43	463db2cfb99fc9d4d8d1edb120d3fdc8	463db2cfb99fc9d4d8d1edb120d3fdc8	463db2cfb99fc9d4d8d1edb120d3fdc8
case-0830-erdi	CDGC_8	d0f4858b9111d0a09834d2fbfda1441a	d0f4858b9111d0a09834d2fbfda1441a	d0f4858b9111d0a09834d2fbfda1441a	a9e952af5e64a44b1be79020f1cf48a7	a9e952af5e64a44b1be79020f1cf48a7	a9e952af5e64a44b1be79020f1cf48a7	060004dcfba00aa5f93d1d1fe9fd3ea6	060004dcfba00aa5f93d1d1fe9fd3ea6	060004dcfba00aa5f93d1d1fe9fd3ea6
case-0830-zi	CDGC_9	0108cdc13b9ea72e30b0e077f1095ad6	0108cdc13b9ea72e30b0e077f1095ad6	0108cdc13b9ea72e30b0e077f1095ad6	55507db42ab4a59f81abb4da287a29dc	55507db42ab4a59f81abb4da287a29dc	55507db42ab4a59f81abb4da287a29dc	aec46e1a0de11747b2cb1bc2d6da6753	aec46e1a0de11747b2cb1bc2d6da6753	aec46e1a0de11747b2cb1bc2d6da6753
ChongQ-051	CDGC_10	6e1fe7e2d78dcd5f998b535a2f35b468	6e1fe7e2d78dcd5f998b535a2f35b468	6e1fe7e2d78dcd5f998b535a2f35b468	258b4a946844485390aca02b8871af65	258b4a946844485390aca02b8871af65	258b4a946844485390aca02b8871af65	39706821c3e33269404e54a079fd136e	39706821c3e33269404e54a079fd136e	39706821c3e33269404e54a079fd136e
ChongQ-086	CDGC_11	fc8cc7ed1d9eaa8ec009df53a46243b5	fc8cc7ed1d9eaa8ec009df53a46243b5	fc8cc7ed1d9eaa8ec009df53a46243b5	ecfb4247541ba43df40db2d8ae7196b5	ecfb4247541ba43df40db2d8ae7196b5	ecfb4247541ba43df40db2d8ae7196b5	ce8b36f96e8fcce83002b74dc583cd6f	ce8b36f96e8fcce83002b74dc583cd6f	ce8b36f96e8fcce83002b74dc583cd6f
ChongQ-315	CDGC_12	852c9754b58122657388e4dbfe96ac88	852c9754b58122657388e4dbfe96ac88	852c9754b58122657388e4dbfe96ac88	00f66fbe04658127626b8e6179340152	00f66fbe04658127626b8e6179340152	00f66fbe04658127626b8e6179340152	cfd2161c426d2b7e10636b096e61a796	cfd2161c426d2b7e10636b096e61a796	cfd2161c426d2b7e10636b096e61a796
Chuan-056-2	CDGC_13	a1325c474058352522bd093e15f93784	a1325c474058352522bd093e15f93784	a1325c474058352522bd093e15f93784	4ecef7a841a10cb4db0cfd39f15e3ef0	4ecef7a841a10cb4db0cfd39f15e3ef0	4ecef7a841a10cb4db0cfd39f15e3ef0	b79a34b8597010c0ad1dbefbc444a3ea	b79a34b8597010c0ad1dbefbc444a3ea	b79a34b8597010c0ad1dbefbc444a3ea
Chuan-447-2	CDGC_14	e8058af0141ead967bfdce57ebf74698	e8058af0141ead967bfdce57ebf74698	e8058af0141ead967bfdce57ebf74698	0650253b465d5dbd8f2a63e4fc53e4d1	0650253b465d5dbd8f2a63e4fc53e4d1	0650253b465d5dbd8f2a63e4fc53e4d1	acb7e4433333dbbe1c5774a3f00abd08	acb7e4433333dbbe1c5774a3f00abd08	acb7e4433333dbbe1c5774a3f00abd08
Chuan-653	CDGC_15	2d4443a30770eabb4c7a63fb4ce4ccfb	2d4443a30770eabb4c7a63fb4ce4ccfb	2d4443a30770eabb4c7a63fb4ce4ccfb	ef889480f290daa5ff43adb6ee549ab4	ef889480f290daa5ff43adb6ee549ab4	ef889480f290daa5ff43adb6ee549ab4	3de442f16a622616e9c663a34a67c762	3de442f16a622616e9c663a34a67c762	3de442f16a622616e9c663a34a67c762
Chuan-653-mei	CDGC_16	e439fca15d6406a6dda4a2e0fc171281	e439fca15d6406a6dda4a2e0fc171281	e439fca15d6406a6dda4a2e0fc171281	dc4715dc02c064af4b6c670ab4a8d952	dc4715dc02c064af4b6c670ab4a8d952	dc4715dc02c064af4b6c670ab4a8d952	e8e67dd1a142053dfd7455f13a214fe2	e8e67dd1a142053dfd7455f13a214fe2	e8e67dd1a142053dfd7455f13a214fe2
Chuan-750	CDGC_17	50f9f9fcb85f221105da47ff401b2e0a	50f9f9fcb85f221105da47ff401b2e0a	50f9f9fcb85f221105da47ff401b2e0a	81812fea3564b780a72eea28c5c92132	81812fea3564b780a72eea28c5c92132	81812fea3564b780a72eea28c5c92132	d3e2d33af490edfc91f3f856a6eb126c	d3e2d33af490edfc91f3f856a6eb126c	d3e2d33af490edfc91f3f856a6eb126c
Chuan-846	CDGC_18	278fa9ce596e82af91bd3b12db2f24f6	278fa9ce596e82af91bd3b12db2f24f6	278fa9ce596e82af91bd3b12db2f24f6	1097c3724044d5190437311d2f9ad7c0	1097c3724044d5190437311d2f9ad7c0	1097c3724044d5190437311d2f9ad7c0	7f18e9991b77351e4be391be1fe66d26	7f18e9991b77351e4be391be1fe66d26	7f18e9991b77351e4be391be1fe66d26
Cntl-0544	CDGC_19	e50b32152a182d85bc1bedebaf9a8013	e50b32152a182d85bc1bedebaf9a8013	e50b32152a182d85bc1bedebaf9a8013	e98ecf0a8bb7435ea4fb550472199ac5	e98ecf0a8bb7435ea4fb550472199ac5	e98ecf0a8bb7435ea4fb550472199ac5	8892a0bd80df70d4b22d1be33be08a53	8892a0bd80df70d4b22d1be33be08a53	8892a0bd80df70d4b22d1be33be08a53
Cntl-1430	CDGC_20	fe1ba5642e10ee487303c41bf00be184	fe1ba5642e10ee487303c41bf00be184	fe1ba5642e10ee487303c41bf00be184	ed38cf8256df0a0db1f9501d9f5e7513	ed38cf8256df0a0db1f9501d9f5e7513	ed38cf8256df0a0db1f9501d9f5e7513	028b22d2f1e8d97a45815529ff9a1d71	028b22d2f1e8d97a45815529ff9a1d71	028b22d2f1e8d97a45815529ff9a1d71
Cntl-1511	CDGC_21	3a88e2b231213e4ea3b88333cefdebfd	3a88e2b231213e4ea3b88333cefdebfd	3a88e2b231213e4ea3b88333cefdebfd	56859f36a141be12881f01b667792384	56859f36a141be12881f01b667792384	56859f36a141be12881f01b667792384	30ab69ebf56258d74a36ecdb8d6f19be	30ab69ebf56258d74a36ecdb8d6f19be	30ab69ebf56258d74a36ecdb8d6f19be
Cntl-2874	CDGC_22	d3ff373049c42ab43319d50e6a836f56	d3ff373049c42ab43319d50e6a836f56	d3ff373049c42ab43319d50e6a836f56	c35f01886f911786fa86e25e4aa59133	c35f01886f911786fa86e25e4aa59133	c35f01886f911786fa86e25e4aa59133	51de3f0d7306822c627b90e76db199b8	51de3f0d7306822c627b90e76db199b8	51de3f0d7306822c627b90e76db199b8
Cntl-2949	CDGC_23	ebcbbd29c2afd299fa95a243f5af7c06	ebcbbd29c2afd299fa95a243f5af7c06	ebcbbd29c2afd299fa95a243f5af7c06	e77caa280afbaf44ac6b2bdb14ac449e	e77caa280afbaf44ac6b2bdb14ac449e	e77caa280afbaf44ac6b2bdb14ac449e	6d4a0a58fcb5e5d13b43b09c38e975a8	6d4a0a58fcb5e5d13b43b09c38e975a8	6d4a0a58fcb5e5d13b43b09c38e975a8
Cntl-2989	CDGC_24	d41d764d12f0fec98e2e5a41962da3c0	d41d764d12f0fec98e2e5a41962da3c0	d41d764d12f0fec98e2e5a41962da3c0	f7077ab01bf0ec099187a5e6463af340	f7077ab01bf0ec099187a5e6463af340	f7077ab01bf0ec099187a5e6463af340	59fbd84379aeee91661b359f7ddaca84	59fbd84379aeee91661b359f7ddaca84	59fbd84379aeee91661b359f7ddaca84
Cntl-2993	CDGC_25	92eaa4509779befa3e95bd08693a2819	92eaa4509779befa3e95bd08693a2819	92eaa4509779befa3e95bd08693a2819	59820bbb76d8c19da9e634d2f48c3694	59820bbb76d8c19da9e634d2f48c3694	59820bbb76d8c19da9e634d2f48c3694	4c57f1ffb4492ae5eb031cd70c0c166b	4c57f1ffb4492ae5eb031cd70c0c166b	4c57f1ffb4492ae5eb031cd70c0c166b
Cntl-2995	CDGC_26	4d21200e752f04c48d3961e88f5ae9f8	4d21200e752f04c48d3961e88f5ae9f8	4d21200e752f04c48d3961e88f5ae9f8	f0fdbf87b417d79667ff33e985ab1657	f0fdbf87b417d79667ff33e985ab1657	f0fdbf87b417d79667ff33e985ab1657	003380ae9eee2d0df2ddcb29311f42ae	003380ae9eee2d0df2ddcb29311f42ae	003380ae9eee2d0df2ddcb29311f42ae
Cntl-3179	CDGC_27	5d94ef6994376e47e34b5d49f52e2902	5d94ef6994376e47e34b5d49f52e2902	5d94ef6994376e47e34b5d49f52e2902	3661be2fb49b25a8ee0c4ce243a39283	3661be2fb49b25a8ee0c4ce243a39283	3661be2fb49b25a8ee0c4ce243a39283	2f8deb4a9699fc12f84e57c2eff87dd4	2f8deb4a9699fc12f84e57c2eff87dd4	2f8deb4a9699fc12f84e57c2eff87dd4
Cntl-3185	CDGC_28	2e07f2ab49c6efe0becf70a6cc1e95c6	2e07f2ab49c6efe0becf70a6cc1e95c6	2e07f2ab49c6efe0becf70a6cc1e95c6	e5d29fa200c06e80dfdb20a4e0c9f088	e5d29fa200c06e80dfdb20a4e0c9f088	e5d29fa200c06e80dfdb20a4e0c9f088	399d95bdab50440184c3c5564f738189	399d95bdab50440184c3c5564f738189	399d95bdab50440184c3c5564f738189
Cntl-3209	CDGC_29	ee69738f0bdf2de85ef6619c886f030d	ee69738f0bdf2de85ef6619c886f030d	ee69738f0bdf2de85ef6619c886f030d	16da576ec5f35b01bf1b0f484709f6ff	16da576ec5f35b01bf1b0f484709f6ff	16da576ec5f35b01bf1b0f484709f6ff	cab67ccfadd3b678e89823a1f266ba47	cab67ccfadd3b678e89823a1f266ba47	cab67ccfadd3b678e89823a1f266ba47
Cntl-3295	CDGC_30	e1f6cc6d61147518c6c426bfa38500a9	e1f6cc6d61147518c6c426bfa38500a9	e1f6cc6d61147518c6c426bfa38500a9	7e0d787def9580da633169d213d08ca8	7e0d787def9580da633169d213d08ca8	7e0d787def9580da633169d213d08ca8	a25f0816133556b7f87b4d8038193916	a25f0816133556b7f87b4d8038193916	a25f0816133556b7f87b4d8038193916
Cntl-3342	CDGC_31	75b9e29d08e19206c24aad05e4bfd06b	75b9e29d08e19206c24aad05e4bfd06b	75b9e29d08e19206c24aad05e4bfd06b	5c133863b99e3efb1fda147e486ff86d	5c133863b99e3efb1fda147e486ff86d	5c133863b99e3efb1fda147e486ff86d	225b5fb6e11de2b2e4ca87bb5d681e17	225b5fb6e11de2b2e4ca87bb5d681e17	225b5fb6e11de2b2e4ca87bb5d681e17
Cntl-3443	CDGC_32	e85be4ae11e8b4e1d5bfc139fa9f64ba	e85be4ae11e8b4e1d5bfc139fa9f64ba	e85be4ae11e8b4e1d5bfc139fa9f64ba	19044776887f8bd9a14f096c778cce9a	19044776887f8bd9a14f096c778cce9a	19044776887f8bd9a14f096c778cce9a	2ae45c51abe862d4438d1f760803916f	2ae45c51abe862d4438d1f760803916f	2ae45c51abe862d4438d1f760803916f
Cntl-3478	CDGC_33	cf4bd97de03e5dc8df2797a97bb40928	cf4bd97de03e5dc8df2797a97bb40928	cf4bd97de03e5dc8df2797a97bb40928	00cb8078ef9017a35d8f37be6bc0ba6b	00cb8078ef9017a35d8f37be6bc0ba6b	00cb8078ef9017a35d8f37be6bc0ba6b	aeec97931a76703cab65d4264e321596	aeec97931a76703cab65d4264e321596	aeec97931a76703cab65d4264e321596
Cntl-3506	CDGC_34	807e4c3575ade78ba295c2946eb57be3	807e4c3575ade78ba295c2946eb57be3	807e4c3575ade78ba295c2946eb57be3	74fed77ce7aaeff5999f012a063ced9c	74fed77ce7aaeff5999f012a063ced9c	74fed77ce7aaeff5999f012a063ced9c	b8abd681f8d1f0e12822cabfaaa5e2c4	b8abd681f8d1f0e12822cabfaaa5e2c4	b8abd681f8d1f0e12822cabfaaa5e2c4
Cntl-3547	CDGC_35	4d44670716f67f0ead8ba8542f1c0e96	4d44670716f67f0ead8ba8542f1c0e96	4d44670716f67f0ead8ba8542f1c0e96	bce2d0f4fd69330b3b3ba7af4ae8ea2e	bce2d0f4fd69330b3b3ba7af4ae8ea2e	bce2d0f4fd69330b3b3ba7af4ae8ea2e	377e4540daa8a199cf011cde29697d99	377e4540daa8a199cf011cde29697d99	377e4540daa8a199cf011cde29697d99
Cntl-3549	CDGC_36	40fe4f230e4af9f904781b30c3c8d6b8	40fe4f230e4af9f904781b30c3c8d6b8	40fe4f230e4af9f904781b30c3c8d6b8	1ac0ae31104514cb91314d0e0c987491	1ac0ae31104514cb91314d0e0c987491	1ac0ae31104514cb91314d0e0c987491	5afa5085e02955b140ebf894c5a03476	5afa5085e02955b140ebf894c5a03476	5afa5085e02955b140ebf894c5a03476
Cntl-3666	CDGC_37	89fafdf35d5c593754ebfc791646d175	89fafdf35d5c593754ebfc791646d175	89fafdf35d5c593754ebfc791646d175	be0c915531aceaa296dc5c0e450c4e08	be0c915531aceaa296dc5c0e450c4e08	be0c915531aceaa296dc5c0e450c4e08	885dc1c41f882e7bd4fbba10d5c7e464	885dc1c41f882e7bd4fbba10d5c7e464	885dc1c41f882e7bd4fbba10d5c7e464
Gan-033	CDGC_38	0b57f121f3cfdbc3c8e23bbcd84a386a	0b57f121f3cfdbc3c8e23bbcd84a386a	0b57f121f3cfdbc3c8e23bbcd84a386a	7306ba3324cd066010b57466614aac7c	7306ba3324cd066010b57466614aac7c	7306ba3324cd066010b57466614aac7c	312e5c17a95fca369d76a257a4d546fe	312e5c17a95fca369d76a257a4d546fe	312e5c17a95fca369d76a257a4d546fe
Gan-451	CDGC_39	221b56129c744ab6495c614a957b4d60	221b56129c744ab6495c614a957b4d60	221b56129c744ab6495c614a957b4d60	5e52102f36c4bd517eb5babb87c86099	5e52102f36c4bd517eb5babb87c86099	5e52102f36c4bd517eb5babb87c86099	de30c114b8912f92f5c81def0ccf40d2	de30c114b8912f92f5c81def0ccf40d2	de30c114b8912f92f5c81def0ccf40d2
Gan-489	CDGC_40	94742ce6cc7cd88fbc1d53d1218275a0	94742ce6cc7cd88fbc1d53d1218275a0	94742ce6cc7cd88fbc1d53d1218275a0	4bc319c2649a1a36b45edd47e5a9ea4d	4bc319c2649a1a36b45edd47e5a9ea4d	4bc319c2649a1a36b45edd47e5a9ea4d	0f9056906e1224f3251d64c84ab8e17b	0f9056906e1224f3251d64c84ab8e17b	0f9056906e1224f3251d64c84ab8e17b
Gan-489	CDGC_41	48d2b8d64fadc8d7c325563af820427a	48d2b8d64fadc8d7c325563af820427a	48d2b8d64fadc8d7c325563af820427a	2d44e2ddd4eebaa694df871114ea306e	2d44e2ddd4eebaa694df871114ea306e	2d44e2ddd4eebaa694df871114ea306e	ec4cf7ecc1c103430a0ce7e368792afd	ec4cf7ecc1c103430a0ce7e368792afd	ec4cf7ecc1c103430a0ce7e368792afd
Gan-489	CDGC_42	988bd659c92dd9795fd8f65958305cef	988bd659c92dd9795fd8f65958305cef	988bd659c92dd9795fd8f65958305cef	7b58b75deb8bc56df8fae3460745941a	7b58b75deb8bc56df8fae3460745941a	7b58b75deb8bc56df8fae3460745941a	a0bb3192a9acbb06cc9374e9ff58fb51	a0bb3192a9acbb06cc9374e9ff58fb51	a0bb3192a9acbb06cc9374e9ff58fb51
Gan-489	CDGC_43	c4cc00ab6f19243481f853863959dadd	c4cc00ab6f19243481f853863959dadd	c4cc00ab6f19243481f853863959dadd	7a55eee3a1caa79072874888b6ba7f25	7a55eee3a1caa79072874888b6ba7f25	7a55eee3a1caa79072874888b6ba7f25	2f35ad6ddd3731cbf259136387ab6c43	2f35ad6ddd3731cbf259136387ab6c43	2f35ad6ddd3731cbf259136387ab6c43
Gan-489-3	CDGC_44	cc2797a54824fe4a18f01c484d3a1767	cc2797a54824fe4a18f01c484d3a1767	cc2797a54824fe4a18f01c484d3a1767	17d7f69fe753691fb0fa7740b200901d	17d7f69fe753691fb0fa7740b200901d	17d7f69fe753691fb0fa7740b200901d	1ce47b836258607a32ccf38ba047f217	1ce47b836258607a32ccf38ba047f217	1ce47b836258607a32ccf38ba047f217
Gan-489-3	CDGC_45	d05e8a176472b880b2c8a19c03fbdae7	d05e8a176472b880b2c8a19c03fbdae7	d05e8a176472b880b2c8a19c03fbdae7	4ea7a6b0b2e1bc7679e40720e7c3c5fc	4ea7a6b0b2e1bc7679e40720e7c3c5fc	4ea7a6b0b2e1bc7679e40720e7c3c5fc	1a9e1c755cb78722f8b153c45be751ed	1a9e1c755cb78722f8b153c45be751ed	1a9e1c755cb78722f8b153c45be751ed
Gan-489-3	CDGC_46	d62943790e3e88c36d2b5ec790dbe16b	d62943790e3e88c36d2b5ec790dbe16b	d62943790e3e88c36d2b5ec790dbe16b	b7cd3b715bb29d3f29c015a6a79a0a40	b7cd3b715bb29d3f29c015a6a79a0a40	b7cd3b715bb29d3f29c015a6a79a0a40	1b267e7fa9f3a069e8fb915ef39cad61	1b267e7fa9f3a069e8fb915ef39cad61	1b267e7fa9f3a069e8fb915ef39cad61
Gan-489-3	CDGC_47	fc5fbd963c1e1b4c08af802fac19b063	fc5fbd963c1e1b4c08af802fac19b063	fc5fbd963c1e1b4c08af802fac19b063	09d932396d697c502c1030ee47e6509d	09d932396d697c502c1030ee47e6509d	09d932396d697c502c1030ee47e6509d	9b65f1dfe90d5789ae3f872b76ec0b3f	9b65f1dfe90d5789ae3f872b76ec0b3f	9b65f1dfe90d5789ae3f872b76ec0b3f
Gan-489-3-r	CDGC_48	f6a5ad8c71183b91a39dc49ebfdf12d3	f6a5ad8c71183b91a39dc49ebfdf12d3	f6a5ad8c71183b91a39dc49ebfdf12d3	d215c33e56a3b4203131de68412f773c	d215c33e56a3b4203131de68412f773c	d215c33e56a3b4203131de68412f773c	f669f0f07b0195f0a2799cd27428a3c0	f669f0f07b0195f0a2799cd27428a3c0	f669f0f07b0195f0a2799cd27428a3c0
GDong-020	CDGC_49	1547ad89767b02255c291c38afc95240	1547ad89767b02255c291c38afc95240	1547ad89767b02255c291c38afc95240	e6ca32e9b4ee401626881f05960c833c	e6ca32e9b4ee401626881f05960c833c	e6ca32e9b4ee401626881f05960c833c	6ac8c807f8796b07ed3780988bcbd3c4	6ac8c807f8796b07ed3780988bcbd3c4	6ac8c807f8796b07ed3780988bcbd3c4
GDong-161	CDGC_50	4d0e4001e21aa3c872658e828bb80675	4d0e4001e21aa3c872658e828bb80675	4d0e4001e21aa3c872658e828bb80675	dcea9b02b661bd43455b2121fb482c4c	dcea9b02b661bd43455b2121fb482c4c	dcea9b02b661bd43455b2121fb482c4c	c7f3de2c0e96235283f6ee4280dae37a	c7f3de2c0e96235283f6ee4280dae37a	c7f3de2c0e96235283f6ee4280dae37a
GDong-188	CDGC_51	0bdc705941316941883bb75477bf08c9	0bdc705941316941883bb75477bf08c9	0bdc705941316941883bb75477bf08c9	64425b616539c70ed06ca4f2a3fee781	64425b616539c70ed06ca4f2a3fee781	64425b616539c70ed06ca4f2a3fee781	e0af8d332f41fe4358e246410f12f880	e0af8d332f41fe4358e246410f12f880	e0af8d332f41fe4358e246410f12f880
GDong-248	CDGC_52	b74a55a4fb51c71d750df1721fd6b78e	b74a55a4fb51c71d750df1721fd6b78e	b74a55a4fb51c71d750df1721fd6b78e	2c71edf257f001d93f30a04d64a91316	2c71edf257f001d93f30a04d64a91316	2c71edf257f001d93f30a04d64a91316	514ac67f9834e6df7ec48ab9a3264c21	514ac67f9834e6df7ec48ab9a3264c21	514ac67f9834e6df7ec48ab9a3264c21
GDong-299	CDGC_53	2f6a0ddd4069fe5560179b33a8ec6de2	2f6a0ddd4069fe5560179b33a8ec6de2	2f6a0ddd4069fe5560179b33a8ec6de2	7e52b03b0ded2b4948b8be328a756ced	7e52b03b0ded2b4948b8be328a756ced	7e52b03b0ded2b4948b8be328a756ced	a9c484c55735ad20c51bb8dd1956f7eb	a9c484c55735ad20c51bb8dd1956f7eb	a9c484c55735ad20c51bb8dd1956f7eb
GDong-449	CDGC_54	17bab515b7e56c6b6ae631dc729c2362	17bab515b7e56c6b6ae631dc729c2362	17bab515b7e56c6b6ae631dc729c2362	daed7ae563bb3901ae1777f6875f8b41	daed7ae563bb3901ae1777f6875f8b41	daed7ae563bb3901ae1777f6875f8b41	5dcdc4767eb83922b900ea8b80bda596	5dcdc4767eb83922b900ea8b80bda596	5dcdc4767eb83922b900ea8b80bda596
GDong-457	CDGC_55	42a7eb55cacd82c5c28de56650473cc2	42a7eb55cacd82c5c28de56650473cc2	42a7eb55cacd82c5c28de56650473cc2	f4b222a20efb60cb333357fd8052a57d	f4b222a20efb60cb333357fd8052a57d	f4b222a20efb60cb333357fd8052a57d	8bddf00fef96241911f0ac67143a45f7	8bddf00fef96241911f0ac67143a45f7	8bddf00fef96241911f0ac67143a45f7
GDong-457-jie	CDGC_56	d4ab1da5b9e6d365e843b72997cff784	d4ab1da5b9e6d365e843b72997cff784	d4ab1da5b9e6d365e843b72997cff784	b1bfa9ec0ba1093e4140f7ef317b2e9d	b1bfa9ec0ba1093e4140f7ef317b2e9d	b1bfa9ec0ba1093e4140f7ef317b2e9d	9ed0381050425a8d90148eae7eef53b5	9ed0381050425a8d90148eae7eef53b5	9ed0381050425a8d90148eae7eef53b5
GuiZ-187	CDGC_57	2dac52f77c767160ddb0cfd349f3d1fe	2dac52f77c767160ddb0cfd349f3d1fe	2dac52f77c767160ddb0cfd349f3d1fe	46965ee0a32368952dd31cbb8f9be831	46965ee0a32368952dd31cbb8f9be831	46965ee0a32368952dd31cbb8f9be831	7d15eb52e664651de9ddf06b1fa5438c	7d15eb52e664651de9ddf06b1fa5438c	7d15eb52e664651de9ddf06b1fa5438c
GuiZ-187-di	CDGC_58	60b35659f19e024c6b315b3b67239a74	60b35659f19e024c6b315b3b67239a74	60b35659f19e024c6b315b3b67239a74	fefcf8eefbf72d2ee2b70eb0de1fe430	fefcf8eefbf72d2ee2b70eb0de1fe430	fefcf8eefbf72d2ee2b70eb0de1fe430	fd285f39135a49e1f69b54f26a8c2138	fd285f39135a49e1f69b54f26a8c2138	fd285f39135a49e1f69b54f26a8c2138
GX-0118	CDGC_59	c5e461cf7f30bc3583aa2d52da50ffc3	c5e461cf7f30bc3583aa2d52da50ffc3	c5e461cf7f30bc3583aa2d52da50ffc3	f89ee8cff9806f8ea3e11a2fee123d45	f89ee8cff9806f8ea3e11a2fee123d45	f89ee8cff9806f8ea3e11a2fee123d45	77590c55787b8abe7eecea31673aa692	77590c55787b8abe7eecea31673aa692	77590c55787b8abe7eecea31673aa692
GX-0130	CDGC_60	636925a8c9a5e631a93a40b3162e7d4b	636925a8c9a5e631a93a40b3162e7d4b	636925a8c9a5e631a93a40b3162e7d4b	4a1362d3458458a874cbd0633d788782	4a1362d3458458a874cbd0633d788782	4a1362d3458458a874cbd0633d788782	91addbd81c67fb3158cf6acdcead758d	91addbd81c67fb3158cf6acdcead758d	91addbd81c67fb3158cf6acdcead758d
GX-0130-2	CDGC_61	ecb40a5fa33796b6ebb297c8c206f583	ecb40a5fa33796b6ebb297c8c206f583	ecb40a5fa33796b6ebb297c8c206f583	3c3fcaf41f90b6d657286507cf25e298	3c3fcaf41f90b6d657286507cf25e298	3c3fcaf41f90b6d657286507cf25e298	2dbc7dcd1e5449c26c744231fdfd34cf	2dbc7dcd1e5449c26c744231fdfd34cf	2dbc7dcd1e5449c26c744231fdfd34cf
GX-0141	CDGC_62	e30c7f1a2154e5344cf11f7ec9813a38	e30c7f1a2154e5344cf11f7ec9813a38	e30c7f1a2154e5344cf11f7ec9813a38	0f3981dc557b4c7a5bec60259a19bd51	0f3981dc557b4c7a5bec60259a19bd51	0f3981dc557b4c7a5bec60259a19bd51	c574f8b3f33a0ffbda4673d5ed2bdc04	c574f8b3f33a0ffbda4673d5ed2bdc04	c574f8b3f33a0ffbda4673d5ed2bdc04
GYF-6512405	CDGC_63	583aecf51d13ab69971ab2b8b97f219e	583aecf51d13ab69971ab2b8b97f219e	583aecf51d13ab69971ab2b8b97f219e	486ca5b0f30a3cdf03bed96b530a85f0	486ca5b0f30a3cdf03bed96b530a85f0	486ca5b0f30a3cdf03bed96b530a85f0	bc8acc8d01b230bea5f28d4e81090b5d	bc8acc8d01b230bea5f28d4e81090b5d	bc8acc8d01b230bea5f28d4e81090b5d
HeB-168	CDGC_64	d3d33c3cbda3bee094d051d4f2a25f91	d3d33c3cbda3bee094d051d4f2a25f91	d3d33c3cbda3bee094d051d4f2a25f91	b525ad6ff0b7bef9181535128c1e45ab	b525ad6ff0b7bef9181535128c1e45ab	b525ad6ff0b7bef9181535128c1e45ab	ec5c92ba1350078bd301170bebd39b43	ec5c92ba1350078bd301170bebd39b43	ec5c92ba1350078bd301170bebd39b43
HeB-193	CDGC_65	d6d9dabec622e17832101a3dd4dbc52e	d6d9dabec622e17832101a3dd4dbc52e	d6d9dabec622e17832101a3dd4dbc52e	7aa348923d7a6d8780c6eea3ac4647f2	7aa348923d7a6d8780c6eea3ac4647f2	7aa348923d7a6d8780c6eea3ac4647f2	15bc445bdbda92a85cfa104f9d8be952	15bc445bdbda92a85cfa104f9d8be952	15bc445bdbda92a85cfa104f9d8be952
HeB-193-2	CDGC_66	57e361741e5b9933a0830c7c956122ff	57e361741e5b9933a0830c7c956122ff	57e361741e5b9933a0830c7c956122ff	7720f96aa2380630a32f18fbd84437a5	7720f96aa2380630a32f18fbd84437a5	7720f96aa2380630a32f18fbd84437a5	f3aa4b9e27504d5c4c62927063678d19	f3aa4b9e27504d5c4c62927063678d19	f3aa4b9e27504d5c4c62927063678d19
HeB-193-3	CDGC_67	0c475520e7cb0d9867d800adacb62a22	0c475520e7cb0d9867d800adacb62a22	0c475520e7cb0d9867d800adacb62a22	c466162036dca20361d761ea8d2f53ee	c466162036dca20361d761ea8d2f53ee	c466162036dca20361d761ea8d2f53ee	5e11a38a560cd8375988e1f66ee34803	5e11a38a560cd8375988e1f66ee34803	5e11a38a560cd8375988e1f66ee34803
HeB-193-3-zi	CDGC_68	a3c73d37f2ae870eed00776e679fadca	a3c73d37f2ae870eed00776e679fadca	a3c73d37f2ae870eed00776e679fadca	1ee097b8301c5a174c4554dd164911c3	1ee097b8301c5a174c4554dd164911c3	1ee097b8301c5a174c4554dd164911c3	3d2045ffaa11a8cc00864ac8b374f919	3d2045ffaa11a8cc00864ac8b374f919	3d2045ffaa11a8cc00864ac8b374f919
HeB-193-4	CDGC_69	b5fcd5686d8c5c757a20784d6e6f6027	b5fcd5686d8c5c757a20784d6e6f6027	b5fcd5686d8c5c757a20784d6e6f6027	5472394419c619039c6ea9be2f01c714	5472394419c619039c6ea9be2f01c714	5472394419c619039c6ea9be2f01c714	b26bcf0bc17c7650ed63734462897cb0	b26bcf0bc17c7650ed63734462897cb0	b26bcf0bc17c7650ed63734462897cb0
HeB-193-ge	CDGC_70	d00432edf85eaa8f5ca55e1acfd34e2e	d00432edf85eaa8f5ca55e1acfd34e2e	d00432edf85eaa8f5ca55e1acfd34e2e	074ae8e938f6cbf35ce8c282e24c67ee	074ae8e938f6cbf35ce8c282e24c67ee	074ae8e938f6cbf35ce8c282e24c67ee	8ca985579ab63bcff44c724fa2552469	8ca985579ab63bcff44c724fa2552469	8ca985579ab63bcff44c724fa2552469
HeB-193-lao	CDGC_71	4be1f79d3a9f72281d68e87f1c37f649	4be1f79d3a9f72281d68e87f1c37f649	4be1f79d3a9f72281d68e87f1c37f649	d1b823f33479fe05c463a707c0c27f33	d1b823f33479fe05c463a707c0c27f33	d1b823f33479fe05c463a707c0c27f33	b183227d8c81844bf50170f49048dad3	b183227d8c81844bf50170f49048dad3	b183227d8c81844bf50170f49048dad3
HeN-277	CDGC_72	1a9b90bf5f462da277e76f4c87bd0f82	1a9b90bf5f462da277e76f4c87bd0f82	1a9b90bf5f462da277e76f4c87bd0f82	0ae6f33adb7a8253af5b59d002d4dc4a	0ae6f33adb7a8253af5b59d002d4dc4a	0ae6f33adb7a8253af5b59d002d4dc4a	1c02f22d1e45a98a6842f33653153b05	1c02f22d1e45a98a6842f33653153b05	1c02f22d1e45a98a6842f33653153b05
HeN-330	CDGC_73	604048483f6107b892c157ee6cf810b7	604048483f6107b892c157ee6cf810b7	604048483f6107b892c157ee6cf810b7	4adcc1eec28b55a381c546586f40a66f	4adcc1eec28b55a381c546586f40a66f	4adcc1eec28b55a381c546586f40a66f	8922996baefb7b375da0191b083e060e	8922996baefb7b375da0191b083e060e	8922996baefb7b375da0191b083e060e
HeN-426	CDGC_74	4405257a5061e39c7ec9fe2a0846650c	4405257a5061e39c7ec9fe2a0846650c	4405257a5061e39c7ec9fe2a0846650c	341b2f8aa250dbd98a190fd1fb77bfa2	341b2f8aa250dbd98a190fd1fb77bfa2	341b2f8aa250dbd98a190fd1fb77bfa2	80b328ee3b19767c1d964b015da97bbd	80b328ee3b19767c1d964b015da97bbd	80b328ee3b19767c1d964b015da97bbd
HeN-495	CDGC_75	2e8900f27dbb6797d7ccb030908c5e6f	2e8900f27dbb6797d7ccb030908c5e6f	2e8900f27dbb6797d7ccb030908c5e6f	3aa9b1de25caf2868fe39abf73f7289b	3aa9b1de25caf2868fe39abf73f7289b	3aa9b1de25caf2868fe39abf73f7289b	fd9f9a4ad36233018a82f2d2ec3e6d9a	fd9f9a4ad36233018a82f2d2ec3e6d9a	fd9f9a4ad36233018a82f2d2ec3e6d9a
HLJ-062	CDGC_76	50db02d5ebbcaade015b6f479f7050bb	50db02d5ebbcaade015b6f479f7050bb	50db02d5ebbcaade015b6f479f7050bb	3f38cbbf60010f7e1c4a1bb735ff2d06	3f38cbbf60010f7e1c4a1bb735ff2d06	3f38cbbf60010f7e1c4a1bb735ff2d06	f09a27c68b4394290f36f0040e3f0e55	f09a27c68b4394290f36f0040e3f0e55	f09a27c68b4394290f36f0040e3f0e55
HLJ-062-1	CDGC_77	f8509f3482b8c2e391d8c60d7a74b896	f8509f3482b8c2e391d8c60d7a74b896	f8509f3482b8c2e391d8c60d7a74b896	1264421506949ccf4e3f6cc2eccda97f	1264421506949ccf4e3f6cc2eccda97f	1264421506949ccf4e3f6cc2eccda97f	a93fb983f87ed53a6d3f0bc6dc2109d7	a93fb983f87ed53a6d3f0bc6dc2109d7	a93fb983f87ed53a6d3f0bc6dc2109d7
HLJ-062-2	CDGC_78	b39b77d32913f663e4ff7cafda5b54f8	b39b77d32913f663e4ff7cafda5b54f8	b39b77d32913f663e4ff7cafda5b54f8	cc7c703d5a24c883493f3f4e7c8e682d	cc7c703d5a24c883493f3f4e7c8e682d	cc7c703d5a24c883493f3f4e7c8e682d	7e41928cfd6d9f335bb148e7cb67b6c8	7e41928cfd6d9f335bb148e7cb67b6c8	7e41928cfd6d9f335bb148e7cb67b6c8
HLJ-065	CDGC_79	54a48684e9b527594a4cc41885862d96	54a48684e9b527594a4cc41885862d96	54a48684e9b527594a4cc41885862d96	edf0370ace60bd8d575726e8a124be31	edf0370ace60bd8d575726e8a124be31	edf0370ace60bd8d575726e8a124be31	fe1c2ce91bab53d21d9646b7c4381d91	fe1c2ce91bab53d21d9646b7c4381d91	fe1c2ce91bab53d21d9646b7c4381d91
HLJ-065-1	CDGC_80	5e59868fcbff0b14c12f36542abc44e7	5e59868fcbff0b14c12f36542abc44e7	5e59868fcbff0b14c12f36542abc44e7	2fe18907238e40e8c5407f5ff4b8a82a	2fe18907238e40e8c5407f5ff4b8a82a	2fe18907238e40e8c5407f5ff4b8a82a	1bbfc476f626be36d4d295280601ad3d	1bbfc476f626be36d4d295280601ad3d	1bbfc476f626be36d4d295280601ad3d
HLJ-065-2	CDGC_81	9a52d8980e124c657a568410c1a36764	9a52d8980e124c657a568410c1a36764	9a52d8980e124c657a568410c1a36764	09903540636d2290677633e1b81abf60	09903540636d2290677633e1b81abf60	09903540636d2290677633e1b81abf60	1d77a84516929aa43f4bf582e47f4bc3	1d77a84516929aa43f4bf582e47f4bc3	1d77a84516929aa43f4bf582e47f4bc3
HLJ-098	CDGC_82	c9ac1a7fecf291d012c21a08cfe36344	c9ac1a7fecf291d012c21a08cfe36344	c9ac1a7fecf291d012c21a08cfe36344	7833b6cca8460363da38dd4096b96159	7833b6cca8460363da38dd4096b96159	7833b6cca8460363da38dd4096b96159	d5894fed16fc99fe64babc7ce4c632c3	d5894fed16fc99fe64babc7ce4c632c3	d5894fed16fc99fe64babc7ce4c632c3
HuB-412	CDGC_83	bcb5d81a287ae81e0a29e68ad64e3ec9	bcb5d81a287ae81e0a29e68ad64e3ec9	bcb5d81a287ae81e0a29e68ad64e3ec9	1f64a981614de6de45ea8d4d5f8ee7f2	1f64a981614de6de45ea8d4d5f8ee7f2	1f64a981614de6de45ea8d4d5f8ee7f2	0a65e770315a34e3edf3eb7200bcd42a	0a65e770315a34e3edf3eb7200bcd42a	0a65e770315a34e3edf3eb7200bcd42a
HuN-017	CDGC_84	acb834cf0378e2a264820eee9c188e25	acb834cf0378e2a264820eee9c188e25	acb834cf0378e2a264820eee9c188e25	365a2c4ab7f7b46ccc765b5841d36219	365a2c4ab7f7b46ccc765b5841d36219	365a2c4ab7f7b46ccc765b5841d36219	cdd92d3c399a2f82f4a48fa3d14d90c5	cdd92d3c399a2f82f4a48fa3d14d90c5	cdd92d3c399a2f82f4a48fa3d14d90c5
HuN-030	CDGC_85	a7727b0874b0b0f76e05f03d0a96cc26	a7727b0874b0b0f76e05f03d0a96cc26	a7727b0874b0b0f76e05f03d0a96cc26	4c59ddbb087ac4b2cf1369c02ae2ff39	4c59ddbb087ac4b2cf1369c02ae2ff39	4c59ddbb087ac4b2cf1369c02ae2ff39	83c4845bca605bea2057efd7a2341d51	83c4845bca605bea2057efd7a2341d51	83c4845bca605bea2057efd7a2341d51
HuN-388	CDGC_86	a0abf5fbe2ca58be9f3ef2b002b93e8a	a0abf5fbe2ca58be9f3ef2b002b93e8a	a0abf5fbe2ca58be9f3ef2b002b93e8a	34f2bff11957c6ad1d84029e9e944979	34f2bff11957c6ad1d84029e9e944979	34f2bff11957c6ad1d84029e9e944979	15e42fa7ea7f75169b7b29aac7cbd829	15e42fa7ea7f75169b7b29aac7cbd829	15e42fa7ea7f75169b7b29aac7cbd829
LiaoN-025	CDGC_87	6cd6f206b5424610d64e6e0af7f65be5	6cd6f206b5424610d64e6e0af7f65be5	6cd6f206b5424610d64e6e0af7f65be5	75d1ecc881f9b0d0d2a5cbd52972212c	75d1ecc881f9b0d0d2a5cbd52972212c	75d1ecc881f9b0d0d2a5cbd52972212c	12e2c0e76ae5fc5e101505cb3433d736	12e2c0e76ae5fc5e101505cb3433d736	12e2c0e76ae5fc5e101505cb3433d736
SD-JN-110	CDGC_88	9b02d4fcf3a8461818302c74934afec9	9b02d4fcf3a8461818302c74934afec9	9b02d4fcf3a8461818302c74934afec9	386c812eaaf01f2b2da2ff44e6fed6d6	386c812eaaf01f2b2da2ff44e6fed6d6	386c812eaaf01f2b2da2ff44e6fed6d6	1cf429d2d891f62b8ce7909db2001b68	1cf429d2d891f62b8ce7909db2001b68	1cf429d2d891f62b8ce7909db2001b68
YSW00747A00	CDGC_89	6a2fb58a63881c7375431c23e38f7666	6a2fb58a63881c7375431c23e38f7666	6a2fb58a63881c7375431c23e38f7666	1c28b713735f10a775f3ac919079ee9c	1c28b713735f10a775f3ac919079ee9c	1c28b713735f10a775f3ac919079ee9c	8378b6c60b64e18cf2380d4cbbefa062	8378b6c60b64e18cf2380d4cbbefa062	8378b6c60b64e18cf2380d4cbbefa062
YSW00747A01	CDGC_90	bc40bd40337d74b7085b60ed5d4bb9f6	bc40bd40337d74b7085b60ed5d4bb9f6	bc40bd40337d74b7085b60ed5d4bb9f6	80952ebb0fab7d0f4fa27a621ab93025	80952ebb0fab7d0f4fa27a621ab93025	80952ebb0fab7d0f4fa27a621ab93025	dbeff9238fbb610536517bb437af0e60	dbeff9238fbb610536517bb437af0e60	dbeff9238fbb610536517bb437af0e60
YSW00747A02	CDGC_91	6b786bc90fb16337bfc0e82d6c631301	6b786bc90fb16337bfc0e82d6c631301	6b786bc90fb16337bfc0e82d6c631301	fde36d83051b53e40422d16251f1b339	fde36d83051b53e40422d16251f1b339	fde36d83051b53e40422d16251f1b339	7bf1d32f7b948358644817ebc56e8da7	7bf1d32f7b948358644817ebc56e8da7	7bf1d32f7b948358644817ebc56e8da7
YSW00843A00	CDGC_92	c2fe6a43ee95fbef9c823b139bfc1c74	c2fe6a43ee95fbef9c823b139bfc1c74	c2fe6a43ee95fbef9c823b139bfc1c74	966037636ab5d2212c67331cc4e34912	966037636ab5d2212c67331cc4e34912	966037636ab5d2212c67331cc4e34912	a9aa167658ce74805171730db0ec3f59	a9aa167658ce74805171730db0ec3f59	a9aa167658ce74805171730db0ec3f59
YSW00843A01	CDGC_93	9b7e30ef5c460277556ee25801bdbe12	9b7e30ef5c460277556ee25801bdbe12	9b7e30ef5c460277556ee25801bdbe12	4117d3747082eca6893b96fed8a6073e	4117d3747082eca6893b96fed8a6073e	4117d3747082eca6893b96fed8a6073e	18a3a7bc15bc38fe5be0ca730d959211	18a3a7bc15bc38fe5be0ca730d959211	18a3a7bc15bc38fe5be0ca730d959211
YSW00843A02	CDGC_94	436e65983f66fde953eda3ce54c71661	436e65983f66fde953eda3ce54c71661	436e65983f66fde953eda3ce54c71661	eb283d2740e7c4138c15d37d57beb476	eb283d2740e7c4138c15d37d57beb476	eb283d2740e7c4138c15d37d57beb476	ebf318007478cf4b14f8204b6e3211d5	ebf318007478cf4b14f8204b6e3211d5	ebf318007478cf4b14f8204b6e3211d5
YSW00846A00	CDGC_95	ec202740175de49a9cc4928e1b134a31	ec202740175de49a9cc4928e1b134a31	ec202740175de49a9cc4928e1b134a31	a1a2f502617622c43774ed14aa7fbfa7	a1a2f502617622c43774ed14aa7fbfa7	a1a2f502617622c43774ed14aa7fbfa7	1d25219cccabae222305355d512b8f8a	1d25219cccabae222305355d512b8f8a	1d25219cccabae222305355d512b8f8a
YSW00846A01	CDGC_96	ab6150c16cc0b90951848cf4596b317e	ab6150c16cc0b90951848cf4596b317e	ab6150c16cc0b90951848cf4596b317e	92e812f5dc4c98f8eb460a54f3aae705	92e812f5dc4c98f8eb460a54f3aae705	92e812f5dc4c98f8eb460a54f3aae705	ae8e7337d7e62ba18ac5aecf1c7646ec	ae8e7337d7e62ba18ac5aecf1c7646ec	ae8e7337d7e62ba18ac5aecf1c7646ec
YSW00846A02	CDGC_97	28546f9899cbfa25d6d99979f6da9946	28546f9899cbfa25d6d99979f6da9946	28546f9899cbfa25d6d99979f6da9946	2a5d1c099a5914cc7d5fd87391520a97	2a5d1c099a5914cc7d5fd87391520a97	2a5d1c099a5914cc7d5fd87391520a97	41ef0e3ba426e33caa7911dabac57683	41ef0e3ba426e33caa7911dabac57683	41ef0e3ba426e33caa7911dabac57683
YSW00891A00	CDGC_98	9ae7eec394a46e2826a17d592d38e80a	9ae7eec394a46e2826a17d592d38e80a	9ae7eec394a46e2826a17d592d38e80a	7a08ef05ffba8be48b821e704d4b3e4d	7a08ef05ffba8be48b821e704d4b3e4d	7a08ef05ffba8be48b821e704d4b3e4d	eb3b34b1a6ce398b36421ff40cff27b0	eb3b34b1a6ce398b36421ff40cff27b0	eb3b34b1a6ce398b36421ff40cff27b0
YSW00891A01	CDGC_99	b03c5581eac764164f47dbef61d1c2fe	b03c5581eac764164f47dbef61d1c2fe	b03c5581eac764164f47dbef61d1c2fe	c4f4afd6d5dcc483cbe862fdf8da4972	c4f4afd6d5dcc483cbe862fdf8da4972	c4f4afd6d5dcc483cbe862fdf8da4972	c81aca34f6705d4a7d23aaafc05a1313	c81aca34f6705d4a7d23aaafc05a1313	c81aca34f6705d4a7d23aaafc05a1313
YSW00891A02	CDGC_100	85810e869b74fef5c54b364d396f2e7a	85810e869b74fef5c54b364d396f2e7a	85810e869b74fef5c54b364d396f2e7a	138123fd2d375bd954698992c2bfbc6e	138123fd2d375bd954698992c2bfbc6e	138123fd2d375bd954698992c2bfbc6e	05c2364f3d68dfa2f3a84df80441935e	05c2364f3d68dfa2f3a84df80441935e	05c2364f3d68dfa2f3a84df80441935e
