## Supplementary material for "High performance of a GPU-accelerated variant calling tool in genome data analysis": Effects of GPU card counts and sequencing depth on the analysis time

### Sheet: Sheet1
Sample	Base(G)	8 GPUs			4 GPUs			2 GPUs			1 GPU
		SLA(s)	SLC(s)	Total(s)	SLA(s)	SLC(s)	Total(s)	SLA(s)	SLC(s)	Total(s)	SLA(s)	SLC(s)	Total(s)
HG001_10x	30.3	133	499	632	162	436	598	259	453	712	467	604	1071
HG001_20x	60.5	231	497	728	269	537	806	470	545	1015	898	993	1891
HG001_30x	91.7	280	535	815	389	571	960	719	716	1435	1368	1330	2698
HG001_40x	122	329	677	1006	497	705	1202	912	889	1801	1760	1641	3401
HG001_50x	152.3	406	773	1179	612	901	1513	1145	1027	2172	2187	1925	4112
HG001_60x	183.5	452	1055	1507	726	1042	1768	1368	1183	2551	2634	2208	4842
HG001_90x	275.2	690	1411	2101	1082	1581	2663	1937	1785	3722	3950	3005	6955
HG001_120x	366.9	1185	1440	2625	1439	1354	2793	2684	2047	4731	5239	3788	9027
HG001_150x	458.7	1284	2098	3382	1765	1940	3705	3345	2523	5868	6533	4630	11163
HG001_180x	550.4	1449	2462	3911	2174	2429	4603	4032	2929	6961	7851	5371	13222
